# PathoEye: a deep learning framework for the whole-slide image analysis of skin tissue

**DOI:** 10.1101/2025.06.16.659818

**Authors:** Yusen Lin, Feiyan Lin, Yongjun Zhang, Jiayu Wen, Guomin Li, Xinquan Zeng, Hang Sun, Hang Jiang, Teng Yan, Ruzheng Xue, Hao Sun, Bin Yang, Jiajian Zhou

## Abstract

**Objective:** To provide an interpretable computational framework for the examination of whole-slide images (WSI) in skin biopsies, PathoEye focuses on the dermis-epidermis junctional (DEJ) areas, also known as the basement membrane zone (BMZ), to enrich the pathological features of various skin diseases.

**Methods:** We presented PathoEye for WSI analysis in dermatology, which integrates epidermis-guided sampling, deep learning and radiomics. It enables unsupervised semantic segmentation of the BMZ and extracts distinct features associated with various skin conditions.

**Results:** PathoEye performs comparably with existing methods in binary classification tasks, while outperforming them in multi-classification tasks involving different skin conditions. It enables the investigation of histopathological aberrations in aged skin compared with young skin. Additionally, it highlighted the texture changes in the BMZ of young skin compared with aged skin. Further experimental analyses revealed that senescence cells were enriched in the BMZ, and the turnover of basement membrane (BM) components, including COL17A1, COL4A2, and ITGA6, was increased in aged skin.

**Conclusion:** PathoEye is a comprehensive tool for characterizing the unique features of different skin conditions associated with BMZ, thereby ensuring its potential applications in skin disease diagnosis and treatment planning.
