## Supplemental Table1 for "PathoEye: a deep learning framework for the whole-slide image analysis of skin tissue"

### Sheet: Table S1
Supplementary Table S1. The detailed information of human samples in Immunohistochemistry (IHC) staining experiments
Sample id	Age	body site
307	35	Lower eyelid
372	25	Upper eyelid
373	28	Upper eyelid
464	75	Eyelid
502	45	Lower eyelid
529	48	Lower eyelid
612	56	Eyelid
614	69	Outer canthus
615	30	Lower eyelid
618	24	Eyelid
